# Single cell approaches define the murine leptomeninges:cortical brain interface as a distinct cellular neighborhood comprised of neural and nonneural cell types

**DOI:** 10.1101/2025.01.24.634752

**Authors:** Sarah N. Ebert, Christine Eisner, Konstantina Karamboulas, Louis-Philippe Bernier, David R. Kaplan, Brian A. MacVicar, Freda D. Miller

## Abstract

The interface between the brain surface and the adjacent meninges is a selective barrier regulating fluid, protein and immune cell exchange between the CNS and periphery. However, the cell types that form this important interface are not yet fully defined. To address this limitation, we have used single cell RNA-sequencing (scRNA-seq) and single cell spatial transcriptomics together with morphological lineage tracing and immunostaining to analyze the adult murine cortex. We show that the cortical interface is comprised of three major cell types, leptomeningeal cells, border astrocytes and tissue-resident macrophages. On the peripheral side the interface is comprised of transcriptionally-distinct PDGFRα-positive leptomeningeal mesenchymal cells that are intermingled with macrophages. This leptomeningeal pial layer is lined by a population of transcriptionally-distinct border astrocytes. The interface neighborhood is rich in growth factor mRNAs, including many leptomeningeal ligands predicted to act on both the border astrocytes and macrophages. On the CNS side of the interface is the relatively cell-sparse cortical layer one containing interneurons, microglia, parenchymal astrocytes, oligodendrocyte precursor cells and oligodendrocytes. Except for the border astrocytes, layer one cells are not closely-associated with the interface, suggesting that secreted ligands may be the major way the brain interface communicates with the underlying cortical parenchyma. Thus, our data provide a molecular/cellular resource describing the brain interface cell types and their interactions, thereby enabling future studies asking how this distinct cellular compartment regulates CNS:periphery interactions.

**Significance Statement:** Recent years have seen significant progress in identifying the diverse cell types within the meningeal space. However, the mechanisms by which these cells interact with glial and neuronal cells in layer one of the adult murine cortex remain poorly understood. During development, communication between radial precursors and meningeal layers is crucial for proper brain formation, but the role of this interaction in adulthood is still unclear. Additionally, how resident immune cells in the leptomeningeal space signal to layer one cortical cells or meningeal mesenchymal cells during homeostasis remains an open question. Understanding the identity, location, and interactions of these cells is essential for unraveling the complex dynamics at this critical brain interface.
