## Extended Table 3 for "Single cell approaches define the murine leptomeninges:cortical brain interface as a distinct cellular neighborhood comprised of neural and nonneural cell types"

### Sheet: Extended Table 3
Extended Table 3: Border astrocyte vs gray matter associated astrocyte differential gene expression analysis
Grey Matter Associated Astrocytes Differential Genes						Border Astrocytes Differential Genes
Gene	p_val	p_val_adj	Log2 fold-change of average expression	Average Fold Change		Gene	p_val	p_val_adj	Log2 fold-change of average expression	Average Fold Change
Gria2	6.43071e-94	9.13225e-90	4.97489	155.576		Myoc*	1.12467e-130	1.59715e-126	6.78407	110.207
Mfge8	1.84264e-76	2.61673e-72	2.82242	63.5342		Gfap*	3.78227e-122	5.3712e-118	5.33368	40.3273
Slc1a3	3.02108e-74	4.29024e-70	1.97889	45.9219		Fxyd6*	1.46384e-113	2.0788e-109	4.43988	21.7038
Slc7a10	2.99023e-69	4.24643e-65	3.67151	41.3018		Dbi*	8.72953e-94	1.23968e-89	3.36867	10.3293
Gnao1	4.45027e-67	6.31983e-63	2.64575	32.8502		Cpe*	3.8087e-91	5.40873e-87	2.81888	7.05615
Luzp2	2.69448e-63	3.82643e-59	3.96622	31.4479		6330403K07Rik*	5.1181e-91	7.26821e-87	4.7248	26.4427
Gm3764	1.5562e-62	2.20996e-58	2.38849	28.6743		Id3*	3.65882e-87	5.19589e-83	2.88107	7.36697
S1pr1	2.87925e-62	4.08882e-58	2.13074	27.2328		Gm42418*	7.82446e-81	1.11115e-76	2.78134	6.87489
Ntm	2.08337e-53	2.9586e-49	2.0775	24.0038		Fbxo2*	1.3981e-77	1.98544e-73	3.3999	10.5553
Ptprz1	1.19593e-49	1.69835e-45	1.69077	22.7534		Ckb*	6.47733e-77	9.19846e-73	1.83449	3.56646
Gpr37l1	1.96702e-49	2.79337e-45	1.44737	20.2955		Apoe*	3.81736e-71	5.42103e-67	1.68487	3.21512
Grin2c	3.85219e-49	5.47049e-45	3.10282	18.9553		Slc38a1*	1.16178e-67	1.64984e-63	5.98258	63.232
Vegfa	4.8726e-47	6.91957e-43	2.82772	18.3692		Fabp7*	2.62674e-67	3.73024e-63	3.06287	8.35635
Igfbp2	5.66918e-47	8.0508e-43	4.34309	18.3274		Vim*	3.6914e-67	5.24215e-63	3.87221	14.6437
Son	9.508e-47	1.35023e-42	1.65077	17.7891		Ass1*	4.2066e-67	5.9738e-63	3.94292	15.3794
Pnisr	5.40099e-46	7.66995e-42	2.20851	15.6772		Aqp4*	5.9259e-67	8.41537e-63	2.32653	5.01598
Slco1c1	3.31983e-45	4.7145e-41	3.29008	15.6297		Sparcl1*	9.82228e-66	1.39486e-61	1.44704	2.72648
Malat1	4.11223e-44	5.83978e-40	1.58043	14.333		Aldh1a1*	1.77449e-63	2.51995e-59	4.25064	19.0357
Lsamp	2.91756e-43	4.14323e-39	1.94678	13.6379		Id1*	7.21737e-63	1.02494e-58	3.17422	9.02685
Slc6a1	1.43104e-42	2.03222e-38	2.00189	12.7419		Ubb*	3.42228e-60	4.85998e-56	2.20121	4.59866
F3	1.03266e-39	1.46648e-35	2.0062	12.5407		Gm10076	4.73102e-60	6.71852e-56	3.87844	14.7071
Prnp	5.68596e-39	8.07464e-35	1.49374	11.7189		Fxyd1	2.01303e-59	2.8587e-55	2.80165	6.97236
Tril	4.37127e-38	6.20763e-34	1.95156	10.9085		Serpinf1	8.55468e-58	1.21485e-53	3.06489	8.36804
Ncam1	9.38505e-38	1.33277e-33	1.97865	10.7932		Mtch1	1.3371e-57	1.89881e-53	2.7697	6.81966
Cxcl14	4.74627e-37	6.74018e-33	2.06626	10.7782		Mt1	6.66593e-56	9.46628e-52	1.53198	2.89183
Ogt	2.10448e-33	2.98857e-29	2.32471	10.6481		Padi2	5.76207e-55	8.18272e-51	3.01648	8.09189
Cadm1	2.51606e-33	3.57305e-29	1.62478	9.78166		Clu	5.33155e-54	7.57134e-50	1.48335	2.79597
Tcf4	7.78512e-33	1.10557e-28	1.5207	9.36077		C4b	9.08309e-54	1.28989e-49	4.01209	16.1346
Ttc14	1.8361e-32	2.60745e-28	2.1691	8.90187		Tmem47	2.60059e-52	3.69309e-48	1.99564	3.98792
Gjb6	5.77546e-30	8.20173e-26	1.89479	8.59096		Cidea	1.2709e-49	1.8048e-45	4.78176	27.5076
Slc6a11	1.25858e-29	1.78731e-25	1.81394	8.33761		mt-Nd4l	3.24406e-49	4.60689e-45	2.19308	4.57282
Rsrp1	1.44723e-29	2.05521e-25	1.61687	8.30762		mt-Nd4	2.01977e-48	2.86827e-44	1.43651	2.70666
St6galnac5	2.38377e-29	3.3852e-25	4.19922	7.70962		Gria1	3.27512e-48	4.651e-44	5.36315	41.1593
Aplp1	2.48167e-29	3.52422e-25	1.77314	7.39283		Prdx6	4.36952e-48	6.20516e-44	1.39365	2.62742
Ank2	3.52759e-29	5.00953e-25	1.93081	7.14426		Cd63	7.66135e-48	1.08799e-43	1.66658	3.17462
AI464131	4.55556e-29	6.46935e-25	2.44749	7.0995		Slc6a6	9.75062e-48	1.38469e-43	6.48973	89.8677
Fgfr3	6.70743e-29	9.52522e-25	1.54891	7.07349		Gnai2	4.22533e-47	6.0004e-43	1.99089	3.97483
Fzd2	4.65596e-28	6.61193e-24	2.83678	6.60565		Mt2	1.83206e-46	2.60171e-42	1.54037	2.90869
Phkg1	3.61423e-27	5.13256e-23	1.90726	6.60097		Agt	2.24333e-46	3.18576e-42	3.50203	11.3296
Mertk	1.04123e-26	1.47865e-22	2.45287	6.43557		Itm2b	2.1508e-45	3.05435e-41	1.36566	2.57695
Mfsd2a	7.17804e-26	1.01935e-21	4.15293	6.29541		Uba52	6.11552e-45	8.68465e-41	2.67522	6.38735
Cwc22	7.33185e-26	1.0412e-21	5.36813	6.25819		Igfbp5	4.65479e-44	6.61026e-40	2.53087	5.77921
Camk2n1	8.68608e-24	1.23351e-19	1.71897	6.21069		Hspb8	5.58665e-44	7.9336e-40	3.25587	9.55246
Leng8	1.30807e-23	1.85759e-19	2.31276	6.16561		Fabp5	9.11268e-42	1.29409e-37	2.0817	4.23307
Luc7l3	4.58264e-23	6.50781e-19	1.90135	6.12268		Gnas	9.16625e-42	1.3017e-37	1.9746	3.93019
Mat2a	1.75602e-22	2.49372e-18	2.00609	5.7782		Cxxc5	3.05104e-41	4.33278e-37	2.50378	5.67168
Grm3	4.88878e-22	6.94255e-18	2.7237	5.63175		Nrp2	3.83859e-41	5.45118e-37	3.03228	8.181
Daam2	1.63907e-21	2.32764e-17	2.28187	5.52794		Sulf2	1.44938e-40	2.05826e-36	4.25142	19.0461
Adora2b	2.38089e-21	3.3811e-17	3.64854	5.47505		Bloc1s1	4.49995e-40	6.39038e-36	2.5883	6.0139
Prpf4b	2.41879e-21	3.43493e-17	1.75638	5.45464		Pacrg	1.38696e-39	1.96963e-35	2.85669	7.24351
Clmn	1.14642e-20	1.62804e-16	2.43554	5.41113		Enpp2	1.93536e-39	2.7484e-35	3.30686	9.89609
Hmgn3	3.2636e-20	4.63463e-16	1.93222	5.40965		Gpm6b	3.69063e-38	5.24107e-34	1.51668	2.86131
Cadm2	3.30916e-20	4.69934e-16	1.6799	5.39563		Nbl1	2.25706e-37	3.20525e-33	3.67125	12.7396
Frmd4a	1.92753e-19	2.73728e-15	2.36787	5.30815		Mgst1	3.15816e-37	4.4849e-33	2.66204	6.32929
Luc7l2	6.06278e-19	8.60975e-15	1.76734	5.23611		Pcsk1n	3.96925e-37	5.63674e-33	2.11286	4.32549
Sfrp1	6.91894e-19	9.82559e-15	3.44739	5.21634		Gstm1	6.13309e-37	8.7096e-33	1.54333	2.91467
Per3	1.32023e-18	1.87486e-14	2.49358	5.1618		Mlc1	1.75202e-36	2.48804e-32	1.35176	2.55224
Slitrk2	1.8383e-18	2.61057e-14	2.43179	5.15474		Ccdc3	3.47063e-36	4.92865e-32	5.85856	58.0233
Unc13c	2.02683e-18	2.8783e-14	3.84127	5.1341		Gsta4	5.3877e-36	7.65107e-32	2.7797	6.8671
Auts2	1.31618e-17	1.86911e-13	2.36011	5.11703		Ppia	2.82082e-35	4.00584e-31	1.43944	2.71216
Tsc22d3	6.53578e-17	9.28146e-13	1.80836	5.09983		S100a6	3.77789e-34	5.36498e-30	2.49141	5.62327
Sgip1	9.7694e-17	1.38735e-12	2.53062	5.04591		Kcne1l	4.37219e-34	6.20895e-30	3.48373	11.1868
Kcnn2	2.0478e-16	2.90808e-12	2.10895	5.04142		Ifitm3	4.9575e-34	7.04014e-30	3.59757	12.1053
Atp13a4	4.1068e-16	5.83207e-12	2.61416	5.00964		Ldhb	1.17518e-33	1.66887e-29	1.523	2.87389
Chst1	1.48186e-15	2.10438e-11	1.47899	4.99739		Prdx1	2.25207e-33	3.19816e-29	1.68671	3.21923
Gm44257	1.93655e-15	2.75009e-11	4.19593	4.96832		Prkag2	9.79571e-33	1.39109e-28	3.06959	8.39534
Fam13c	2.42723e-15	3.4469e-11	2.46674	4.87321		Il6st	1.13989e-32	1.61876e-28	2.12273	4.35518
BC005561	4.44941e-15	6.31861e-11	2.35531	4.86307		Hmgb1	1.53284e-32	2.17678e-28	1.72165	3.29814
Slc1a4	1.01399e-14	1.43997e-10	1.92471	4.84173		Tmbim6	2.83315e-32	4.02335e-28	1.54782	2.92375
Ppp1r3g	1.82126e-14	2.58636e-10	2.38304	4.83216		Rps27	3.90734e-32	5.54882e-28	1.51273	2.85349
Klf9	2.97068e-14	4.21866e-10	1.73449	4.65481		Tst	6.79086e-32	9.6437e-28	1.62165	3.07726
Tia1	4.20198e-14	5.96724e-10	1.77709	4.62198		Cd9	1.19197e-31	1.69272e-27	1.83244	3.56139
C1qa	4.39142e-14	6.23625e-10	4.84169	4.61396		Cox4i1	1.51553e-31	2.15221e-27	1.38527	2.6122
Ranbp3l	4.94094e-14	7.01663e-10	4.58519	4.573		Emb	2.37536e-31	3.37325e-27	7.60846	195.152
Arglu1	9.4132e-14	1.33677e-09	1.44651	4.55605		Rpl41	6.30437e-31	8.95284e-27	1.47917	2.78789
Pde10a	1.92705e-13	2.73661e-09	3.05963	4.54533		Pebp1	7.4302e-31	1.05516e-26	1.67368	3.19026
Ddhd1	2.03632e-13	2.89178e-09	1.68015	4.49743		Phgdh	1.3091e-30	1.85905e-26	1.6675	3.17665
Dock4	3.32507e-13	4.72193e-09	1.99956	4.45819		Il11ra1	1.79155e-30	2.54418e-26	2.44188	5.4335
Cd47	3.89971e-13	5.53798e-09	1.80557	4.37942		Plec	1.28738e-29	1.82821e-25	2.78857	6.90944
Spag9	5.24259e-13	7.445e-09	1.33639	4.37471		Marcks	1.82442e-29	2.59086e-25	2.07807	4.22243
Ctss	1.09989e-12	1.56196e-08	5.52111	4.3612		Rcn2	3.37868e-29	4.79806e-25	1.39485	2.62962
Abhd3	1.98018e-12	2.81206e-08	1.60048	4.3544		Selenom	3.8348e-29	5.4458e-25	1.88228	3.68657
Cuedc1	1.99137e-12	2.82795e-08	2.32118	4.33991		Rpl11	4.35754e-29	6.18815e-25	1.43246	2.69906
Ccnl2	5.135e-12	7.29221e-08	1.58092	4.31643		Tuba1a	6.36009e-29	9.03196e-25	1.8655	3.64393
Grid2	7.07052e-12	1.00408e-07	3.9706	4.31378		Rps9	8.87024e-29	1.25966e-24	1.39468	2.6293
Sema4b	1.29384e-11	1.83739e-07	2.3659	4.24901		Tnfrsf21	1.01463e-28	1.44088e-24	2.31159	4.96431
Usp53	1.32657e-11	1.88386e-07	1.89961	4.22076		H1fx	1.57741e-28	2.24008e-24	3.61082	12.217
D030055H07Rik	1.59366e-11	2.26316e-07	7.28147	4.19461		Ccdc74a	1.75004e-28	2.48524e-24	2.9113	7.52295
Baalc	2.01849e-11	2.86645e-07	1.31804	4.1925		Tagln3	2.1553e-28	3.06074e-24	1.46506	2.76075
C1qc	2.58709e-11	3.67392e-07	4.50801	4.19085		Phyhipl	3.27683e-28	4.65342e-24	1.60663	3.04539
C1qb	4.18111e-11	5.9376e-07	2.88613	4.18801		Calm3	4.70238e-28	6.67785e-24	1.78641	3.44956
Pnn	6.69436e-11	9.50666e-07	1.40017	4.12232		mt-Nd5	9.61705e-28	1.36572e-23	1.34243	2.53578
Pcdh10	7.18886e-11	1.02089e-06	1.69616	4.02194		Cnp	1.57872e-27	2.24194e-23	2.10586	4.30453
Mir124-2hg	8.04437e-11	1.14238e-06	1.97169	4.01722		Canx	1.74251e-27	2.47454e-23	1.69657	3.24129
Apln	8.26343e-11	1.17349e-06	2.11766	4.01693		Hist2h2aa1	5.33463e-27	7.57571e-23	3.12471	8.72232
Oaf	9.09755e-11	1.29194e-06	1.31013	4.00524		Tnc	5.48148e-27	7.78425e-23	2.44851	5.45852
Ccdc141	1.01962e-10	1.44797e-06	2.40821	3.99877		Marcksl1	1.16652e-26	1.65657e-22	2.19877	4.59087
Pmp22	1.16036e-10	1.64783e-06	1.36882	3.98704		Grin3a	1.38865e-26	1.97203e-22	1.56759	2.9641
Gm11627	1.17126e-10	1.6633e-06	1.82463	3.97523		Bex3	2.14549e-26	3.04681e-22	2.25018	4.75743
Ccdc50	1.30611e-10	1.85481e-06	1.92675	3.96295		Fgfbp3	3.11194e-26	4.41927e-22	2.22339	4.66988
Sema4a	2.14701e-10	3.04897e-06	2.12919	3.95132		Ndn	6.85128e-26	9.7295e-22	2.20684	4.61664
Tnik	2.52684e-10	3.58837e-06	1.59338	3.9419		Ablim2	8.88577e-26	1.26187e-21	4.56359	23.647
Eps8	2.99507e-10	4.2533e-06	2.15646	3.94125		Alyref	3.14142e-25	4.46113e-21	2.93772	7.66197
Grk3	4.10282e-10	5.82642e-06	1.4947	3.93433		Rdh5	4.05323e-25	5.75599e-21	1.6732	3.18922
Pabpn1	4.65114e-10	6.60508e-06	1.72433	3.92227		Shisa8	4.93303e-25	7.0054e-21	4.05134	16.5796
Rmst	4.85951e-10	6.901e-06	2.18439	3.86792		Gadd45g	7.02086e-25	9.97032e-21	1.82839	3.55141
Tnrc6a	6.40075e-10	9.0897e-06	1.49813	3.85513		Ptms	1.2435e-24	1.7659e-20	1.4769	2.78351
Tmcc1	8.01166e-10	1.13774e-05	1.53695	3.81643		Ifitm2	2.59789e-24	3.68926e-20	2.56781	5.92911
Nrarp	8.15197e-10	1.15766e-05	2.27267	3.81268		Plat	3.01265e-24	4.27827e-20	3.14269	8.83171
Olig2	8.42644e-10	1.19664e-05	5.03783	3.80197		Ctnnbip1	3.17356e-24	4.50677e-20	2.06777	4.19239
Itih3	8.48839e-10	1.20544e-05	2.35045	3.79662		Swi5	3.79792e-24	5.39342e-20	1.73944	3.33906
Itgav	9.70544e-10	1.37827e-05	2.19314	3.79026		Nqo1	3.94441e-24	5.60145e-20	2.98969	7.94303
Dio2	1.04603e-09	1.48546e-05	1.32443	3.77497		Prdx2	4.67244e-24	6.63533e-20	1.53403	2.89593
Pcdh9	1.16846e-09	1.65934e-05	1.99532	3.75096		Fam19a5	5.3529e-24	7.60165e-20	1.90138	3.73569
Pitpnc1	1.17268e-09	1.66532e-05	1.73193	3.74979		Rps18	5.98762e-24	8.50302e-20	1.5092	2.84653
Ptchd4	1.25309e-09	1.77951e-05	2.6543	3.73564		Rpl3	1.86295e-23	2.64558e-19	1.63152	3.09839
Lfng	1.73375e-09	2.4621e-05	1.38966	3.73112		Naca	3.17797e-23	4.51303e-19	1.50115	2.83069
Abhd14b	1.8992e-09	2.69705e-05	2.27552	3.71868		Crip2	4.5348e-23	6.43986e-19	1.47947	2.78846
Plcb1	1.98093e-09	2.81313e-05	2.68607	3.66063		Atoh8	1.30809e-22	1.85762e-18	3.54994	11.7122
Gm12166	2.19193e-09	3.11276e-05	4.76728	3.63862		Grcc10	1.32924e-22	1.88765e-18	1.882	3.68587
Rab34	2.39176e-09	3.39654e-05	1.65651	3.61391		Gclm	1.33083e-22	1.88991e-18	1.68309	3.21116
Ddx17	2.77784e-09	3.94481e-05	1.54685	3.57823		Rpl18a	1.35423e-22	1.92314e-18	1.33186	2.51727
Irak2	3.06714e-09	4.35565e-05	2.10984	3.56715		Ralgps2	1.61442e-22	2.29263e-18	2.20813	4.62076
Il33	3.21403e-09	4.56424e-05	2.62424	3.54217		Fis1	2.60412e-22	3.69811e-18	1.7104	3.27251
Arhgap31	4.285e-09	6.08512e-05	3.43004	3.516		Park7	3.3444e-22	4.74939e-18	1.62169	3.07736
Mpped2	4.34032e-09	6.16369e-05	3.76955	3.51522		Ppp1r1a	1.34382e-21	1.90836e-17	1.96985	3.91728
Prelp	4.56004e-09	6.47572e-05	2.04346	3.50762		Ybx1	1.93136e-21	2.74273e-17	1.7337	3.32579
Abr	4.6403e-09	6.58969e-05	1.30701	3.50244		Slc14a1	2.86708e-21	4.07154e-17	1.78627	3.44922
Cyr61	4.71151e-09	6.69082e-05	3.41252	3.49566		Acot1	3.9512e-21	5.6111e-17	1.99442	3.98457
Ndufaf4	5.66431e-09	8.04389e-05	1.86339	3.47492		Lxn	4.17627e-21	5.93072e-17	1.53748	2.90286
Chd9	6.47635e-09	9.19707e-05	1.57097	3.42734		Robo2	5.2538e-21	7.46092e-17	2.82993	7.11038
Igsf21	6.96606e-09	9.8925e-05	4.24453	3.42195		Tceal9	5.91214e-21	8.39583e-17	2.65352	6.29201
Abcb9	7.54598e-09	0.00010716	2.28487	3.41797		Rpl38	6.14067e-21	8.72037e-17	1.30848	2.47681
Acat3	7.82893e-09	0.000111179	1.90681	3.40425		S100a10	6.75477e-21	9.59245e-17	3.56979	11.8745
Tcf7l2	9.21303e-09	0.000130834	2.33383	3.39821		Gpx4	6.76653e-21	9.60915e-17	1.45854	2.74829
Kirrel2	1.14879e-08	0.000163139	3.15411	3.37849		Rps19	6.86843e-21	9.75386e-17	1.41008	2.65751
Hlf	1.72954e-08	0.000245612	3.05444	3.32761		Ascl1	1.01531e-20	1.44185e-16	5.32673	40.1335
Entpd2	1.73823e-08	0.000246846	1.6242	3.32173		Inpp5j	1.19809e-20	1.7014e-16	3.82011	14.1243
Vsir	1.86434e-08	0.000264755	2.06781	3.30426		Rplp0	1.45038e-20	2.05968e-16	1.39238	2.62512
Nfat5	2.09446e-08	0.000297434	1.76477	3.29382		A2m	1.56363e-20	2.22051e-16	4.0111	16.1236
Klhdc7a	2.76714e-08	0.000392961	3.22663	3.29201		Cd44	1.88351e-20	2.67477e-16	2.18508	4.54753
Pcdh1	2.97733e-08	0.000422811	2.94666	3.25423		Arl3	1.95154e-20	2.77138e-16	1.58283	2.99557
Omg	3.60877e-08	0.000512482	1.45025	3.24037		Hsp90aa1	1.9956e-20	2.83395e-16	1.37859	2.60014
AC149090.1	3.928e-08	0.000557815	1.99104	3.2283		Rps16	2.31858e-20	3.29261e-16	1.35962	2.56617
Gpcpd1	3.99432e-08	0.000567233	1.77482	3.20461		Rps5	2.51026e-20	3.56482e-16	1.35778	2.5629
Gas1	4.62401e-08	0.000656655	1.83477	3.20407		Prune2	2.81466e-20	3.99711e-16	2.62945	6.18789
Folh1	4.87103e-08	0.000691735	3.43206	3.19658		Btbd3	2.90626e-20	4.12719e-16	2.00124	4.00343
Zcchc7	5.05664e-08	0.000718094	1.65095	3.15252		Man1c1	4.30566e-20	6.11446e-16	2.41456	5.33158
Fzd9	5.71031e-08	0.000810922	1.52554	3.14575		Rdx	4.96485e-20	7.05058e-16	1.33937	2.5304
Cyp4f15	5.79694e-08	0.000823223	1.54069	3.14039		Plekhb1	6.33818e-20	9.00085e-16	1.61409	3.06117
C030037D09Rik	7.69521e-08	0.0010928	1.81049	3.14002		Rps4x	6.76351e-20	9.60486e-16	1.33248	2.51835
Prex1	9.94476e-08	0.00141226	1.37579	3.08395		Ggta1	7.19518e-20	1.02179e-15	3.98253	15.8074
Tiparp	1.05282e-07	0.00149511	1.85356	3.0827		Aldh7a1	7.9106e-20	1.12338e-15	1.54036	2.90867
P3h3	1.46331e-07	0.00207805	2.63475	3.06709		Pfn1	9.84945e-20	1.39872e-15	1.50892	2.84598
AI480526	1.58782e-07	0.00225486	2.06724	3.05153		Atpif1	1.06421e-19	1.51129e-15	1.48223	2.7938
Swt1	1.6905e-07	0.00240068	1.97612	3.03657		Bmpr1a	2.01652e-19	2.86367e-15	1.76466	3.39794
Dzip1l	1.77002e-07	0.00251361	2.72268	3.03245		Bdh2	2.0826e-19	2.9575e-15	3.86279	14.5484
Syne1	1.81602e-07	0.00257893	1.54122	3.01755		Skp1a	2.10901e-19	2.995e-15	1.64957	3.13741
Gabbr2	1.93317e-07	0.0027453	2.21872	2.9916		Clic1	2.43016e-19	3.45107e-15	1.96526	3.90484
Lgr4	1.9555e-07	0.00277701	2.00789	2.99059		Dad1	2.56788e-19	3.64665e-15	1.37445	2.59268
Slc35a3	2.02356e-07	0.00287366	3.55076	2.97105		Nuf2	3.33683e-19	4.73863e-15	4.78151	27.5029
Por	2.08764e-07	0.00296466	1.71976	2.95395		Scd1	3.57949e-19	5.08323e-15	1.71204	3.27624
Gpr146	2.2576e-07	0.00320602	1.67653	2.92596		Pkp4	3.77933e-19	5.36703e-15	2.90828	7.50724
Cpeb4	2.46984e-07	0.00350741	1.40934	2.92178		Elob	4.16561e-19	5.91558e-15	1.32824	2.51096
Lrrc8c	2.62425e-07	0.0037267	2.43593	2.9104		Anp32e	5.19787e-19	7.38149e-15	1.9156	3.7727
Cdh10	3.09675e-07	0.00439769	2.12247	2.90933		Hcfc1r1	5.48091e-19	7.78345e-15	1.48877	2.80649
Agl	3.27279e-07	0.00464769	1.45493	2.90181		Prdx4	5.78145e-19	8.21023e-15	1.94217	3.84283
Hmgcr	3.40106e-07	0.00482984	1.70232	2.87895		S100a1	7.65082e-19	1.08649e-14	1.48471	2.79861
Phactr3	3.46721e-07	0.00492379	1.83925	2.8693		Pink1	1.14852e-18	1.63101e-14	1.75854	3.38355
Hivep3	3.54398e-07	0.00503281	1.60953	2.82476		Rpl26	1.38318e-18	1.96425e-14	1.33545	2.52354
Chrdl1	4.20203e-07	0.0059673	1.45528	2.81806		Rpl35	1.41666e-18	2.01181e-14	1.33014	2.51427
Pcdh7	5.43917e-07	0.00772416	1.87209	2.81619		Sema3b	1.44759e-18	2.05572e-14	6.39782	84.3208
Etv4	5.69252e-07	0.00808395	1.47283	2.79107		Slc36a2	1.566e-18	2.22388e-14	4.32383	20.0264
Slc13a3	6.49759e-07	0.00922722	2.12473	2.78753		Msx2	2.18028e-18	3.09622e-14	3.27379	9.67181
Mast4	7.7934e-07	0.0110674	1.9223	2.77566		Them4	2.33704e-18	3.31883e-14	2.47218	5.5488
Crot	7.81285e-07	0.011095	1.43379	2.75696		Smad6	3.44052e-18	4.88588e-14	3.50938	11.3875
Hnrnpdl	8.28074e-07	0.0117595	1.41378	2.7421		Capzb	3.97338e-18	5.6426e-14	1.48847	2.80592
Fry	8.30174e-07	0.0117893	2.06854	2.74143		Sdcbp	4.06322e-18	5.77018e-14	1.62911	3.09322
Stx16	8.72697e-07	0.0123932	1.81361	2.73255		2024-09-03	4.46295e-18	6.33784e-14	2.60086	6.06649
Aifm3	1.02775e-06	0.0145951	1.6534	2.72711		Gstp1	7.4561e-18	1.05884e-13	1.72449	3.30464
Nat8f1	1.03508e-06	0.0146992	1.42158	2.72549		Rpl29	9.32571e-18	1.32434e-13	1.69729	3.24291
Ampd2	1.52316e-06	0.0216304	2.33512	2.70155		Morn2	9.35974e-18	1.32918e-13	2.13969	4.40667
Spry2	1.68656e-06	0.0239508	1.60244	2.67878		Fkbp9	1.01053e-17	1.43505e-13	1.855	3.61751
Nphp3	1.77337e-06	0.0251836	1.98233	2.66435		Mapk3	1.03224e-17	1.46589e-13	1.71312	3.27868
Slc25a42	2.01353e-06	0.0285941	2.08713	2.65615		Etfa	1.60251e-17	2.27573e-13	1.55759	2.94363
Rab24	2.10616e-06	0.0299096	1.30309	2.63932		Reln	1.63888e-17	2.32737e-13	4.82108	28.2677
Thap2	2.3917e-06	0.0339645	1.98657	2.62017		Fzd3	1.67581e-17	2.37982e-13	2.61666	6.13329
Trim8	2.42817e-06	0.0344825	1.91647	2.59511		Slc6a8	1.98941e-17	2.82516e-13	1.47575	2.78128
Dhx30	2.57855e-06	0.036618	1.56264	2.58259		Gpx8	2.71924e-17	3.86159e-13	1.41768	2.67155
Nktr	2.7674e-06	0.0392999	1.46308	2.52519		Zcchc18	3.02385e-17	4.29417e-13	1.53221	2.89228
Smim3	2.90412e-06	0.0412414	2.18778	2.50434		Eif3f	3.88965e-17	5.52369e-13	1.57905	2.98773
Krit1	3.08747e-06	0.0438452	1.79698	2.49327		Mettl9	4.44702e-17	6.31521e-13	1.9196	3.78319
Hip1	3.18167e-06	0.0451829	2.20601	2.47965		Capns1	4.63444e-17	6.58136e-13	1.5323	2.89247
Hsd11b1	3.41146e-06	0.0484461	1.48082	2.47428		Tprgl	5.35299e-17	7.60179e-13	1.54799	2.9241
						Fdps	5.44268e-17	7.72914e-13	1.44327	2.71937
						Cavin3	7.77911e-17	1.10471e-12	1.57843	2.98645
						Psmb3	1.02138e-16	1.45046e-12	1.42864	2.69194
						Fxyd7	1.1687e-16	1.65967e-12	3.73167	13.2845
						Eif3k	1.49575e-16	2.12411e-12	1.61828	3.0701
						Cetn2	1.61776e-16	2.29738e-12	2.43401	5.40393
						Anxa5	1.6851e-16	2.39301e-12	1.35071	2.55038
						Aebp1	1.74e-16	2.47098e-12	4.83674	28.5761
						Phyh	1.83831e-16	2.61058e-12	1.45041	2.73287
						Oxct1	3.59307e-16	5.10252e-12	1.40209	2.64285
						Tspan6	4.08535e-16	5.80161e-12	2.16898	4.49707
						Taldo1	6.58838e-16	9.35616e-12	1.31295	2.48449
						Pfdn5	9.0427e-16	1.28415e-11	1.3905	2.62169
						Commd1	1.05994e-15	1.50522e-11	1.82213	3.53604
						Cyb5r3	1.65496e-15	2.35021e-11	3.1399	8.81463
						Eya4	1.98569e-15	2.81987e-11	3.28614	9.75499
						Tab2	2.03311e-15	2.88723e-11	1.54187	2.91172
						Erh	2.1037e-15	2.98746e-11	1.56864	2.96625
						Tceal8	2.21174e-15	3.14089e-11	1.45561	2.74272
						Rlbp1	2.3328e-15	3.31282e-11	1.41938	2.6747
						Sorbs2	2.94502e-15	4.18222e-11	1.50679	2.84177
						Chchd6	3.02446e-15	4.29503e-11	2.31916	4.9904
						1810037I17Rik	3.72824e-15	5.29448e-11	1.47363	2.77719
						Psma7	3.9719e-15	5.6405e-11	1.47665	2.78302
						App	4.15979e-15	5.90732e-11	1.36071	2.56812
						Ddx3y	4.16344e-15	5.91251e-11	3.02608	8.14595
						Cuedc2	4.75141e-15	6.74748e-11	1.51125	2.85056
						Bex2	5.01795e-15	7.12599e-11	2.9435	7.69276
						Fkbp3	6.98173e-15	9.91475e-11	1.44667	2.72579
						Cadps	9.19267e-15	1.30545e-10	2.48556	5.6005
						B9d1	1.06837e-14	1.5172e-10	1.42098	2.67768
						Apoc1	1.13048e-14	1.60539e-10	3.5468	11.6867
						Eepd1	1.31207e-14	1.86328e-10	2.37888	5.20134
						Hspd1	1.35669e-14	1.92664e-10	1.38772	2.61665
						Gng11	1.53965e-14	2.18646e-10	2.1429	4.4165
						Nudc	1.60152e-14	2.27432e-10	1.43125	2.69681
						Crip1	1.82609e-14	2.59323e-10	2.06396	4.18133
						Tmem158	2.21845e-14	3.15043e-10	3.32202	10.0006
						Actn1	2.71323e-14	3.85306e-10	3.26803	9.63329
						Hmgcs2	2.71406e-14	3.85423e-10	3.92213	15.1592
						Lrrn1	2.72447e-14	3.86902e-10	2.31639	4.98084
						Romo1	3.60889e-14	5.12498e-10	1.40425	2.64681
						Fbln1	3.95406e-14	5.61516e-10	1.7908	3.46006
						Gm10036	4.21173e-14	5.98108e-10	4.27146	19.3125
						Cfap36	5.24565e-14	7.44935e-10	1.64601	3.12967
						Hey1	9.23812e-14	1.31191e-09	1.83382	3.5648
						Rsph9	1.26918e-13	1.80236e-09	1.73677	3.33289
						Sema6a	1.41814e-13	2.0139e-09	1.48237	2.79408
						Cnpy2	1.60905e-13	2.28501e-09	1.40448	2.64723
						Serpinb1a	1.96229e-13	2.78665e-09	2.88273	7.37545
						Plekhb2	3.13454e-13	4.45135e-09	2.06665	4.18914
						Tubb4b	3.21017e-13	4.55876e-09	1.30394	2.46902
						Tnr	3.26186e-13	4.63217e-09	3.41567	10.6713
						Cdk5rap2	3.41663e-13	4.85196e-09	1.88324	3.68903
						Pdia4	3.5473e-13	5.03752e-09	1.46005	2.75118
						Vwa1	4.45349e-13	6.32441e-09	2.11786	4.34051
						Cbx5	6.77212e-13	9.61709e-09	1.48285	2.79501
						Mrpl13	7.0099e-13	9.95475e-09	1.8367	3.57192
						Hibadh	7.43728e-13	1.05617e-08	1.54207	2.91211
						Bckdha	9.98279e-13	1.41766e-08	1.31247	2.48367
						1110032A03Rik	1.14129e-12	1.62074e-08	2.24941	4.75488
						Ahnak	1.2192e-12	1.73138e-08	3.38255	10.4291
						Rarres1	1.4079e-12	1.99936e-08	2.06164	4.1746
						Odc1	1.48768e-12	2.11265e-08	1.98107	3.94785
						Ninj1	1.62518e-12	2.30792e-08	1.44865	2.72953
						Rspo1	1.68769e-12	2.39669e-08	3.22131	9.32633
						Stoml2	1.71748e-12	2.439e-08	1.54715	2.9224
						Mboat2	1.73748e-12	2.4674e-08	1.32682	2.50849
						Eid1	1.88638e-12	2.67885e-08	1.63075	3.09675
						BC031181	2.04386e-12	2.90248e-08	1.3029	2.46724
						Prss23	2.59548e-12	3.68585e-08	2.29654	4.91277
						Pdlim7	3.03347e-12	4.30783e-08	2.08096	4.23089
						Tspo	3.25992e-12	4.62942e-08	2.00114	4.00317
						Rnf187	3.28341e-12	4.66278e-08	1.30871	2.47721
						Psma6	3.46575e-12	4.92172e-08	1.50484	2.83793
						Tmem106c	3.76132e-12	5.34145e-08	1.8419	3.58482
						Zfp704	4.06915e-12	5.7786e-08	2.29729	4.91534
						Fcgrt	4.14638e-12	5.88828e-08	1.31026	2.47986
						Stk25	5.23878e-12	7.43958e-08	2.02669	4.07469
						Nudt19	5.38673e-12	7.6497e-08	1.33025	2.51447
						Scrn1	8.83506e-12	1.25467e-07	3.09394	8.53827
						Snhg18	1.13075e-11	1.60578e-07	1.90541	3.74615
						Sft2d1	1.24619e-11	1.76971e-07	1.82753	3.5493
						Lysmd2	1.25031e-11	1.77557e-07	1.30613	2.47277
						Eif3h	1.27816e-11	1.81512e-07	1.4204	2.67659
						Rtn1	1.37913e-11	1.9585e-07	1.85804	3.62514
						Nsg2	1.50485e-11	2.13704e-07	2.81573	7.04076
						Atp1a1	1.6657e-11	2.36546e-07	2.43785	5.41834
						Nr2f2	1.71489e-11	2.43531e-07	2.25923	4.78734
						Eif3j2	2.06739e-11	2.9359e-07	1.35733	2.56211
						Cryzl2	2.27819e-11	3.23525e-07	1.89718	3.72485
						Hist1h4h	2.40401e-11	3.41393e-07	1.65386	3.14674
						Kif1bp	2.44261e-11	3.46875e-07	1.44269	2.71828
						Evi5	2.95833e-11	4.20113e-07	1.45112	2.73421
						Mvb12b	3.35113e-11	4.75895e-07	1.40171	2.64215
						Ormdl3	3.90796e-11	5.54969e-07	1.4868	2.80267
						Miat	4.00005e-11	5.68047e-07	3.39302	10.5051
						Pth1r	4.46908e-11	6.34654e-07	1.61203	3.05681
						Nudt2	4.70082e-11	6.67563e-07	1.5794	2.98846
						Gsn	5.16084e-11	7.32891e-07	1.51028	2.84865
						Nsmce1	5.23051e-11	7.42785e-07	1.39583	2.63141
						Cryz	5.49206e-11	7.79927e-07	2.18071	4.53375
						A330048O09Rik	5.72521e-11	8.13037e-07	1.89329	3.71481
						S100a4	5.77467e-11	8.20061e-07	3.33587	10.0971
						Gtf3c6	6.0976e-11	8.6592e-07	1.40804	2.65376
						Lsm4	8.66952e-11	1.23116e-06	1.35999	2.56683
						Itpkb	8.79631e-11	1.24916e-06	1.57687	2.98321
						Lats2	8.88875e-11	1.26229e-06	1.91669	3.77555
						Clip2	9.45894e-11	1.34326e-06	1.36334	2.57281
						Me3	9.67415e-11	1.37383e-06	2.5329	5.78736
						Tmem150c	1.22819e-10	1.74415e-06	1.9083	3.75367
						Kcnj3	1.36342e-10	1.9362e-06	1.71309	3.27863
						Aurkaip1	1.38641e-10	1.96884e-06	1.30374	2.46867
						Aspg	1.45251e-10	2.06271e-06	1.92712	3.80295
						Copb2	1.73156e-10	2.45899e-06	1.64036	3.11743
						Nsg1	1.95735e-10	2.77964e-06	1.61111	3.05486
						Apoo	2.3091e-10	3.27915e-06	1.39938	2.63788
						Klhdc8b	2.59814e-10	3.68962e-06	1.71293	3.27827
						Iqcc	2.68849e-10	3.81792e-06	1.30065	2.4634
						Usp50	3.17491e-10	4.50869e-06	1.4782	2.786
						Bag3	3.18219e-10	4.51903e-06	1.56827	2.9655
						Adamts9	3.30378e-10	4.6917e-06	1.36385	2.57372
						Taf10	3.49759e-10	4.96692e-06	1.42079	2.67733
						Gadd45b	4.25306e-10	6.03977e-06	2.19183	4.56886
						Tubb5	4.80655e-10	6.82578e-06	1.32439	2.50426
						0610010K14Rik	5.035e-10	7.1502e-06	1.44797	2.72824
						Anp32b	5.31592e-10	7.54914e-06	1.45885	2.74889
						Grb2	5.32694e-10	7.56479e-06	1.33273	2.51878
						Nhp2	6.72517e-10	9.55041e-06	1.3076	2.4753
						Krcc1	6.85085e-10	9.72889e-06	1.5287	2.88526
						Nampt	8.80994e-10	1.2511e-05	1.64438	3.12613
						BC005624	9.16237e-10	1.30115e-05	1.46293	2.75668
						Angpt1	9.80294e-10	1.39212e-05	2.63981	6.23248
						Pdgfa	1.01991e-09	1.44837e-05	1.74067	3.34189
						Galk1	1.12222e-09	1.59367e-05	2.39547	5.2615
						Fam84a	1.14968e-09	1.63266e-05	1.69936	3.24757
						Plscr4	1.26572e-09	1.79744e-05	1.85276	3.61191
						Alg14	1.28185e-09	1.82035e-05	1.58956	3.00958
						Islr	1.30697e-09	1.85602e-05	1.7279	3.31246
						Aspa	1.34651e-09	1.91218e-05	1.82503	3.54313
						Pkig	1.54129e-09	2.18878e-05	1.30712	2.47447
						Suclg2	1.64328e-09	2.33363e-05	1.30872	2.47722
						Dnajc9	1.82914e-09	2.59756e-05	1.42214	2.67983
						Ift22	2.13556e-09	3.0327e-05	1.35675	2.56108
						Chtf8	2.67116e-09	3.79331e-05	1.75694	3.37981
						H1f0	2.77974e-09	3.94751e-05	1.63309	3.10177
						Fam103a1	3.11719e-09	4.42672e-05	1.48906	2.80705
						Slc25a10	3.60966e-09	5.12608e-05	1.78242	3.44004
						Stom	6.12233e-09	8.69432e-05	2.22002	4.65899
						Pdgfd	7.19806e-09	0.00010222	2.41713	5.34107
						Ier5l	7.38802e-09	0.000104917	2.05885	4.16655
						Dynll2	7.95718e-09	0.000113	1.3021	2.46588
						Ppie	8.0366e-09	0.000114128	2.44242	5.43554
						Selenbp1	1.00444e-08	0.00014264	1.73479	3.32831
						Twf1	1.02275e-08	0.00014524	1.37918	2.6012
						Pla2g3	1.03467e-08	0.000146934	2.03712	4.10424
						Trmt112	1.03854e-08	0.000147483	1.30922	2.47808
						Slc16a1	1.95643e-08	0.000277832	1.41271	2.66236
						Dapp1	2.01233e-08	0.000285771	1.87244	3.66152
						Twf2	2.03612e-08	0.00028915	1.31996	2.49659
						Col16a1	2.15332e-08	0.000305793	1.39371	2.62754
						Cenpx	2.16227e-08	0.000307064	1.46822	2.76681
						Lyrm2	2.42153e-08	0.000343881	1.52511	2.87809
						Sh3bgrl	2.54801e-08	0.000361842	1.32519	2.50566
						Kctd5	2.64035e-08	0.000374957	1.47464	2.77915
						Enoph1	2.75868e-08	0.00039176	1.60875	3.04987
						Fam192a	2.79671e-08	0.000397161	1.41567	2.66784
						Slc16a2	2.92962e-08	0.000416036	1.92668	3.80179
						Tmie	5.45765e-08	0.000775041	1.88047	3.68194
						Szrd1	5.73983e-08	0.000815114	1.44352	2.71983
						Ap3s2	6.24969e-08	0.000887518	1.8141	3.5164
						2310011J03Rik	6.25817e-08	0.000888722	1.52598	2.87981
						Crls1	7.28511e-08	0.00103456	1.89278	3.71351
						Ten1	8.15823e-08	0.00115855	1.41523	2.66702
						Cald1	8.63347e-08	0.00122604	1.83373	3.56457
						Nelfe	8.91327e-08	0.00126577	1.79697	3.47489
						Pltp	1.0473e-07	0.00148727	1.96239	3.89707
						Macrod1	1.05878e-07	0.00150357	1.52827	2.88439
						BC029722	1.12494e-07	0.00159752	1.528	2.88386
						Ube2q2	1.27111e-07	0.00180511	1.37023	2.58512
						Cplx2	1.55597e-07	0.00220963	1.5937	3.01823
						St6galnac6	1.9197e-07	0.00272617	2.07648	4.21778
						Mkrn1	2.45014e-07	0.00347944	1.47549	2.78077
						2210016F16Rik	2.50977e-07	0.00356413	1.44748	2.72732
						Thap12	2.81517e-07	0.00399782	1.32929	2.51279
						Strap	2.91117e-07	0.00413415	1.34363	2.53789
						Rnf149	3.14442e-07	0.00446539	1.69699	3.24224
