## Extended Table 6 for "Single cell approaches define the murine leptomeninges:cortical brain interface as a distinct cellular neighborhood comprised of neural and nonneural cell types"

### Sheet: Extended Table 6
Extended Table 6: Expression percentage of leptomeningeal cell, border macrophage, and border astrocyte ligand mRNA.
Lepto Ligands	% Expression	Border Macrophage Ligands	% Expression2	Border Astrocyte Ligands	% Expression3
Adm	18.0108	Agrn	7.60518	Agrn	30
Agrn	28.2258	Bmp2	48.0583	Agt	72.1739
Angpt1	20.9677	Ccl2	50.9709	Angpt1	20.4348
Angpt2	36.2903	Ccl24	78.1553	Apln	12.1739
Bmp2	54.0323	Ccl25	5.66343	Bmp6	9.56522
Bmp4	36.0215	Ccl3	40.1294	Csf1	22.6087
Bmp5	22.3118	Ccl4	25.89	Ctf1	7.82609
Bmp6	85.7527	Ccl7	49.3528	Cx3cl1	9.56522
Bmp7	67.2043	Ccl8	27.0227	Efna2	15.6522
Ccl19	39.5161	Ccl9	34.6278	Efnb1	11.3043
Ccl2	6.45161	Cxcl1	13.1068	Efnb3	9.56522
Ccl24	7.52688	Cxcl12	7.60518	Fgf1	34.7826
Ccl25	12.9032	Cxcl16	40.6149	Fstl1	19.5652
Ccl7	5.91398	Cxcl2	27.1845	Gas6	30
Csf1	29.5699	Ebi3	43.6893	Gdf10	18.6957
Ctf1	5.10753	Efnb1	5.17799	Gdf11	20
Cx3cl1	29.8387	Gas6	91.5858	Hbegf	25.6522
Cxcl12	88.4409	Hbegf	11.8123	Il15	5.21739
Cxcl16	32.7957	Igf1	80.4207	Il18	73.913
Edn3	66.129	Il15	24.7573	Il33	6.52174
Efna2	8.87097	Il18	32.8479	Inhba	9.13043
Efna5	9.13978	Il1b	7.9288	Jag1	6.95652
Efnb1	45.6989	Il4	11.6505	Lgi1	48.2609
Efnb2	28.7634	Mdk	5.98706	Mdk	69.5652
Efnb3	37.6344	Mif	54.5307	Mif	78.2609
Fgf2	12.6344	Nrg2	11.9741	Ndp	25.6522
Fstl1	54.8387	Osm	30.5825	Nmb	6.95652
Gas6	36.0215	Pdgfa	14.0777	Nrg2	6.52174
Gdf11	8.87097	Pdgfb	16.8285	Pdgfa	23.913
Hbegf	16.129	Pf4	93.6893	Pdgfc	9.13043
Igf1	24.1935	Ptn	35.9223	Pdgfd	16.9565
Igf2	55.1075	Rgmb	28.3172	Pgf	10.8696
Il15	8.60215	Rtn4	84.7896	Ptn	96.9565
Il18	30.914	Sema4a	46.7638	Rgma	64.7826
Jag1	35.4839	Sema4b	30.0971	Rgmb	6.08696
Mdk	79.0323	Sema4c	9.54693	Rspo1	19.5652
Mif	59.1398	Sema4d	20.5502	Rtn4	64.7826
Nmb	5.37634	Sema6b	5.98706	Sema3b	14.3478
Pdgfa	17.7419	Sema6d	33.0097	Sema4a	25.6522
Pdgfd	21.2366	Tgfa	13.4304	Sema4b	20
Pf4	15.8602	Tgfb1	77.6699	Sema4d	20.4348
Ptn	97.8495	Tnf	31.2298	Sema4g	10
Rgma	44.086	Tnfsf10	7.11974	Sema5a	10.4348
Rgmb	35.7527	Tnfsf12	55.6634	Sema5b	5.21739
Rspo3	6.98925	Tnfsf9	9.54693	Sema6a	40
Rtn4	72.043	Tslp	65.534	Sema6b	17.3913
Sema3a	13.172	Vegfb	50.3236	Sema6d	56.9565
Sema3d	12.9032	Wnt4	6.31068	Tgfb2	40.4348
Sema4a	5.91398			Tnfsf12	14.7826
Sema4b	5.37634			Vegfa	49.5652
Sema4c	6.98925			Vegfb	53.913
Sema5a	22.5806			Vegfc	6.08696
Sema6a	12.6344			Wnt7a	22.1739
Sema6d	9.94624			Wnt7b	16.9565
Tgfa	17.2043
Tgfb1	17.7419
Tnfsf12	68.0108
Tslp	8.87097
Ttr	16.3978
Vegfa	48.1183
Vegfb	45.4301
Vegfc	18.8172
Wnt11	7.7957
Wnt4	76.3441
Wnt5a	77.957
