## Extended Table 7 for "Single cell approaches define the murine leptomeninges:cortical brain interface as a distinct cellular neighborhood comprised of neural and nonneural cell types"

### Sheet: Extended Table 7
Extended Table 7: Expression percentage of leptomeningeal cell, border macrophage and border astrocyte receptor mRNA
Border Astrocyte Receptors	% Expression	Border Macrophage Receptor	% Expression2	Lepto Receptor	% Expression3
Acvr1	9.13043	Acvr1	7.76699	Acvr1	13.9785
Acvr1b	6.52174	Acvr1b	6.6343	Acvr1b	5.10753
Acvr2b	8.69565	Acvr2a	6.14887	Acvr2a	10.2151
Adcyap1r1	77.8261	Acvr2b	7.28155	Acvr2b	10.2151
Adipor2	20.8696	Acvrl1	11.165	Acvrl1	12.9032
Adora2a	7.82609	Adipor2	29.1262	Adipor2	22.5806
Adra1b	5.21739	Axl	11.8123	Adora2a	8.33333
Axl	40.8696	Bmpr1a	17.1521	Axl	33.6022
Bmpr1a	53.0435	Bmpr2	51.9417	Bmpr1a	41.129
Bmpr1b	59.5652	C3ar1	82.2006	Bmpr2	40.0538
Bmpr2	39.5652	C5ar1	77.5081	C3ar1	6.72043
Calcrl	6.08696	Calcrl	26.3754	C5ar1	6.98925
Cntfr	64.3478	Ccr1	63.2686	Calcrl	28.4946
Csf2ra	6.08696	Ccr5	9.2233	Ccr9	23.6559
Ednra	7.3913	Cd40	8.89968	Cd74	11.0215
Ednrb	88.2609	Cd74	41.2621	Cntfr	36.2903
Egfr	23.0435	Crlf2	62.945	Crlf2	26.6129
Epha4	10.4348	Csf1r	94.4984	Csf1r	12.6344
Epha5	54.3478	Csf2ra	52.2654	Csf2ra	16.9355
Ephb1	16.087	Csf2rb	42.3948	Cx3cr1	8.33333
Ephb4	6.95652	Csf3r	26.8608	Ednrb	5.64516
F2r	9.13043	Cx3cr1	62.4595	Egfr	18.2796
Fgfr1	75.2174	Cxcr3	32.5243	Epha3	22.043
Fgfr2	33.4783	Cxcr4	9.38511	Epha4	5.10753
Fgfr3	81.3043	Ednrb	70.0647	Epha7	37.6344
Fgfrl1	26.087	Egfr	20.3883	Ephb4	20.4301
Fzd1	20.4348	Epor	31.877	Erbb2	7.7957
Fzd2	19.1304	Fgfr1	24.7573	F2r	6.45161
Fzd4	5.21739	Fzd8	7.28155	Fgfr1	70.6989
Fzd8	8.69565	Gabbr1	32.0388	Fgfr2	42.4731
Fzd9	10.8696	Gfra4	5.17799	Fgfr4	5.10753
Gabbr1	82.6087	Ifnar1	48.8673	Fgfrl1	10.7527
Gfra1	10.8696	Ifnar2	79.4498	Flt1	10.4839
Gfra2	10.8696	Ifngr1	85.7605	Fzd1	17.4731
Ghr	17.3913	Ifngr2	48.0583	Fzd2	74.7312
Grik5	32.6087	Igf1r	29.4498	Fzd8	16.3978
Ifnar1	20.4348	Il10ra	47.2492	Gabbr1	33.0645
Ifnar2	13.0435	Il10rb	85.5987	Gfra4	11.2903
Ifngr1	28.2609	Il13ra1	41.9094	Ghr	35.2151
Ifngr2	10.4348	Il17ra	34.3042	Grik5	5.91398
Igf1r	21.7391	Il1rap	5.33981	Ifnar1	27.4194
Igf2r	6.08696	Il21r	50.1618	Ifnar2	70.9677
Il10rb	6.08696	Il2rg	5.33981	Ifngr1	40.8602
Il13ra1	6.08696	Il3ra	14.4013	Ifngr2	23.9247
Il15ra	14.7826	Il6st	35.1133	Igf1r	55.1075
Il17ra	5.65217	Insr	23.1392	Igf2r	26.6129
Il17rb	11.7391	Lgr4	5.50162	Il10rb	32.7957
Il17rc	5.65217	Lifr	57.2816	Il13ra1	45.1613
Il6st	70	Lrp1	37.055	Il13ra2	10.4839
Insr	19.1304	Lrp4	6.95793	Il15ra	9.4086
Lgr4	24.3478	Lrp5	27.6699	Il17ra	11.2903
Lgr6	8.69565	Lrp6	83.0097	Il17rc	11.2903
Lifr	29.1304	Mertk	66.9903	Il1r1	13.172
Lingo1	7.82609	Neo1	11.3269	Il3ra	5.91398
Lrp1	69.5652	Notch1	38.3495	Il6st	73.6559
Lrp4	66.5217	Notch2	62.1359	Insr	20.6989
Lrp5	12.6087	Npr1	12.4595	Kit	38.4409
Lrp6	20	Nrp1	88.0259	Lepr	62.9032
Mertk	40	Nrp2	41.2621	Lgr4	37.0968
Neo1	46.9565	Plgrkt	45.1456	Lifr	14.2473
Notch1	56.087	Plxna1	11.4887	Lrp1	88.172
Notch2	23.913	Plxna4	11.0032	Lrp4	22.5806
Notch3	5.65217	Plxnb2	58.8997	Lrp5	20.9677
Npr2	18.6957	Plxnc1	27.1845	Lrp6	43.2796
Nrp1	17.3913	Plxnd1	20.712	Mertk	12.6344
Nrp2	59.1304	Ptch1	6.31068	Musk	10.4839
Ntrk2	99.1304	Ryk	7.44337	Neo1	37.0968
Ntrk3	16.9565	Smo	22.6537	Ngfr	6.72043
Ntsr2	99.1304	Tgfbr1	34.3042	Notch1	12.6344
Osmr	5.65217	Tgfbr2	81.068	Notch2	72.8495
Pdgfrb	32.1739	Thra	25.5663	Npr1	9.94624
Plgrkt	33.0435	Tnfrsf11a	54.6926	Npr2	19.3548
Plxna1	13.0435	Tnfrsf12a	7.44337	Npy1r	52.6882
Plxna2	7.3913	Tnfrsf13b	35.7605	Nrp1	26.3441
Plxna3	5.21739	Tnfrsf17	32.0388	Nrp2	12.9032
Plxnb1	70.8696	Tnfrsf1a	69.2557	Ntrk3	43.2796
Plxnb2	35.2174	Tnfrsf1b	41.2621	Osmr	16.129
Plxnc1	10	Tnfrsf21	19.9029	Pdgfra	75.8065
Ptch1	37.3913	Tnfrsf25	6.14887	Pdgfrb	74.4624
Pth1r	20.8696			Plgrkt	36.5591
Ptprz1	92.6087			Plxna1	13.7097
Robo1	7.3913			Plxna2	77.4194
Robo2	40			Plxna4	5.64516
Ryk	34.3478			Plxnb1	5.37634
Sctr	8.26087			Plxnb2	30.914
Sfrp1	7.82609			Plxnc1	30.3763
Smo	32.1739			Plxnd1	15.5914
Tgfbr1	10			Ptch1	23.3871
Thra	58.2609			Pth1r	14.2473
Tnfrsf12a	6.52174			Robo1	48.1183
Tnfrsf1a	25.6522			Robo2	9.13978
Tnfrsf21	53.0435			Ror1	6.45161
Tshr	8.26087			Ror2	22.8495
Tyro3	6.95652			Ryk	43.2796
Unc5c	22.6087			Sfrp1	35.4839
