## Extended Table 8 for "Single cell approaches define the murine leptomeninges:cortical brain interface as a distinct cellular neighborhood comprised of neural and nonneural cell types"

### Sheet: Extended Table 8-1
Extended Table 8-1: Ligand receptor communication model of ligands from all cells predicted to act on leptomeningeal, border macrophage, or border astrocyte receptors
Niche Ligands	Border Astrocytes					Border Macrophages					Leptomeningeal Cells
Adm	Calcrl					Calcrl					Calcrl
Agrn	Lrp4					Lrp4					Lrp4	Musk
Bmp2	Bmpr1a	Bmpr1b	Bmpr2			Bmpr1a	Bmpr2				Bmpr1a	Bmpr2
Bmp4	Bmpr1a	Bmpr1b	Bmpr2			Bmpr1a	Bmpr2				Bmpr1a	Bmpr2
Bmp5	Bmpr1a					Bmpr1a					Bmpr1a
Bmp6	Acvr2b	Bmpr1a	Bmpr2			Acvr2a	Acvr2b	Bmpr1a	Bmpr2		Acvr2a	Acvr2b	Bmpr1a	Bmpr2
Bmp7	Acvr1	Acvr2b	Bmpr1a	Bmpr1b	Bmpr2	Acvr1	Acvr2a	Acvr2b	Bmpr1a	Bmpr2	Acvr1	Acvr2a	Acvr2b	Bmpr1a	Bmpr2
Ccl2						Ccr1
Ccl25											Ccr9
Ccl3						Ccr1	Ccr5
Ccl4						Ccr1	Ccr5
Ccl7						Ccr1	Ccr5	Cxcr3
Ccl8						Ccr1	Ccr5
Ccl9						Ccr1
Csf1						Csf1r					Csf1r
Ctf1	Il6st	Lifr				Il6st	Lifr				Il6st	Lifr
Cx3cl1						Cx3cr1					Cx3cr1
Cxcl12						Cxcr4
Edn3	Ednra	Ednrb				Ednrb					Ednrb
Efna2											Epha3
Efna5	Epha5										Epha3	Epha7
Efnb2	Epha4	Ephb1	Ephb4								Epha3	Epha4	Ephb4
Efnb3	Ephb1
Fgf1	Fgfr1	Fgfr2	Fgfr3			Fgfr1					Fgfr1	Fgfr2	Fgfr4
Fgf2	Fgfr1	Fgfr2	Fgfr3	Fgfrl1		Fgfr1					Fgfr1	Fgfr2	Fgfr4	Fgfrl1
Fstl1	Bmpr2					Bmpr2					Bmpr2
Gas6	Axl	Mertk				Axl	Mertk				Axl	Mertk
Gdf10						Tgfbr1	Tgfbr2
Gdf11	Acvr1b	Acvr2b				Acvr1b	Acvr2b				Acvr1b	Acvr2b
Hbegf	Egfr					Egfr					Egfr
Igf1	Igf1r					Igf1r					Igf1r
Igf2	Igf1r	Igf2r				Igf1r					Igf1r	Igf2r
Il15	Il15ra					Il2rg					Il15ra
Il1b						Il1rap					Il1r1
Il4	Il13ra1					Il13ra1	Il2rg				Il13ra1
Inhba	Acvr1b	Acvr2b				Acvr1b	Acvr2a	Acvr2b			Acvr1b	Acvr2a	Acvr2b
Jag1	Notch1	Notch2	Notch3			Notch1	Notch2				Notch1	Notch2
Mdk	Lrp1					Lrp1					Lrp1
Mif						Cd74					Cd74
Ndp	Fzd4	Lrp5				Lrp5					Lrp5
Osm	Il6st	Lifr	Osmr			Il6st	Lifr				Il6st	Lifr	Osmr
Pdgfa											Pdgfra
Pdgfb	Pdgfrb										Pdgfra	Pdgfrb
Pdgfc											Pdgfra
Pdgfd	Pdgfrb										Pdgfrb
Pf4						Cxcr3
Pgf	Nrp1	Nrp2				Nrp1	Nrp2				Flt1	Nrp1	Nrp2
Ptn
Rgma	Neo1					Neo1					Neo1
Rgmb	Neo1					Neo1					Neo1
Rspo1	Lgr4	Lgr6				Lgr4					Lgr4
Rspo3	Lgr4	Lgr6				Lgr4					Lgr4
Rtn4	Lingo1
Sema3a	Nrp1	Plxna1	Plxna2			Nrp1	Plxna1	Plxna4	Plxnb2	Plxnd1	Nrp1	Plxna1
Sema3b	Plxna1	Plxna2				Plxna1	Plxna4	Plxnb2	Plxnd1
Sema4a						Plxnb2	Plxnc1	Plxnd1
Sema4b						Plxnb2	Plxnc1
Sema4c						Plxnb2	Plxnc1
Sema4d						Plxnb2	Plxnc1
Sema4g						Plxnb2	Plxnc1
Sema5a						Plxna4	Plxnc1
Sema5b						Plxna4	Plxnc1
Sema6a	Plxna1	Plxna2				Plxna1					Plxna1
Sema6d	Plxna1					Plxna1
Tgfa	Egfr					Egfr					Egfr	Erbb2
Tgfb1						Tgfbr1	Tgfbr2
Tgfb2						Tgfbr1	Tgfbr2
Tnf						Tnfrsf1a	Tnfrsf1b
Tnfsf12						Tnfrsf12a	Tnfrsf25
Tslp						Crlf2					Crlf2
Vegfa	Nrp1	Nrp2				Nrp1	Nrp2				Flt1	Nrp1	Nrp2
Vegfb	Nrp1					Nrp1					Flt1	Nrp1
Vegfc	Nrp1	Nrp2				Nrp1	Nrp2				Nrp1	Nrp2
Wnt11	Fzd4	Lrp5	Lrp6			Lrp5	Lrp6				Lrp5	Lrp6
Wnt4	Fzd4	Lrp5	Lrp6			Lrp5	Lrp6				Lrp5	Lrp6
Wnt5a	Fzd2	Fzd4	Fzd8	Lrp5	Lrp6	Fzd8	Lrp5	Lrp6	Ryk		Fzd2	Fzd8	Lrp5	Lrp6
Wnt7a	Fzd9	Lrp5	Lrp6			Lrp5	Lrp6				Lrp5	Lrp6
Wnt7b	Fzd1	Lrp5	Lrp6			Lrp5	Lrp6				Fzd1	Lrp5	Lrp6

### Sheet: Extended Table 8-2
Extended Table 8-2: Ligand receptor communication model of ligands from leptomeningeal cells predicted to act on border macrophage receptors
Leptomeningeal Ligands	Border Macrophage Receptor
Adm	Calcrl
Agrn	Lrp4
Bmp2	Bmpr1a	Bmpr2
Bmp4	Bmpr1a	Bmpr2
Bmp5	Bmpr1a
Bmp6	Acvr2a	Acvr2b	Bmpr1a	Bmpr2
Bmp7	Acvr1	Acvr2a	Acvr2b	Bmpr1a	Bmpr2
Ccl2	Ccr1
Ccl7	Ccr1	Ccr5	Cxcr3
Csf1	Csf1r
Ctf1	Il6st	Lifr
Cx3cl1	Cx3cr1
Cxcl12	Cxcr4
Edn3	Ednrb
Fgf2	Fgfr1
Fstl1	Bmpr2
Gas6	Axl	Mertk
Gdf11	Acvr1b	Acvr2b
Hbegf	Egfr
Igf1	Igf1r
Igf2	Igf1r
Il15	Il2rg
Jag1	Notch1	Notch2
Kl	Fgfr1
Mdk	Lrp1
Mif	Cd74
Pf4	Cxcr3
Rgma	Neo1
Rgmb	Neo1
Rspo3	Lgr4
Sema3a	Nrp1	Plxna1	Plxna4	Plxnb2	Plxnd1
Sema4a	Plxnb2	Plxnc1	Plxnd1
Sema4b	Plxnb2	Plxnc1
Sema4c	Plxnb2	Plxnc1
Sema5a	Plxna4	Plxnc1
Sema6a	Plxna1
Sema6d	Plxna1
Tgfa	Egfr
Tgfb1	Tgfbr1	Tgfbr2
Tnfsf12	Tnfrsf12a	Tnfrsf25
Tslp	Crlf2
Vegfa	Nrp1	Nrp2
Vegfb	Nrp1
Vegfc	Nrp1	Nrp2
Wnt11	Lrp5	Lrp6
Wnt4	Lrp5	Lrp6
Wnt5a	Fzd8	Lrp5	Lrp6	Ryk

### Sheet: Extended Table 8-3
Extended Table 8-3: Ligand receptor communication model of ligands from leptomeningeal cells predicted to act on border astrocyte receptors
Leptomeningeal Ligands	Border Astrocyte Receptors
Adm	Calcrl
Agrn	Lrp4
Bmp2	Bmpr1a	Bmpr1b	Bmpr2
Bmp4	Bmpr1a	Bmpr1b	Bmpr2
Bmp5	Bmpr1a
Bmp6	Acvr2b	Bmpr1a	Bmpr2
Bmp7	Acvr1	Acvr2b	Bmpr1a	Bmpr1b	Bmpr2
Ctf1	Il6st	Lifr
Edn3	Ednra	Ednrb
Efna5	Epha5
Efnb2	Epha4	Ephb1	Ephb4
Efnb3	Ephb1
Fgf2	Fgfr1	Fgfr2	Fgfr3	Fgfrl1
Fstl1	Bmpr2
Gas6	Axl	Mertk
Gdf11	Acvr1b	Acvr2b
Hbegf	Egfr
Igf1	Igf1r
Igf2	Igf1r	Igf2r
Il15	Il15ra
Jag1	Notch1	Notch2	Notch3
Kl	Fgfr1
Mdk	Lrp1
Pdgfd	Pdgfrb
Rgma	Neo1
Rgmb	Neo1
Rspo3	Lgr4	Lgr6
Rtn4	Lingo1
Sema3a	Nrp1	Plxna1	Plxna2
Sema6a	Plxna1	Plxna2
Sema6d	Plxna1
Tgfa	Egfr
Vegfa	Nrp1	Nrp2
Vegfb	Nrp1
Vegfc	Nrp1	Nrp2
Wnt11	Fzd4	Lrp5	Lrp6
Wnt4	Fzd4	Lrp5	Lrp6
Wnt5a	Fzd2	Fzd4	Fzd8	Lrp5	Lrp6
