## Extended Table 9 for "Single cell approaches define the murine leptomeninges:cortical brain interface as a distinct cellular neighborhood comprised of neural and nonneural cell types"

### Sheet: Extended Table 9
Extended Table 9: Genes included in the Mesenchymal and Brain Add On custum Xenium panel and add on panel
Mesenchymal Panel (Custom)			Brain Panel Add On
Gene	Ensembl ID	Probesets	Gene	Ensemble ID (Xenium 2)	No. of Probes
Bdnf	ENSMUSG00000048482	8	AB124611	ENSMUSG00000057191	8
Bmp7	ENSMUSG00000008999	8	Agt	ENSMUSG00000031980	8
Cck	ENSMUSG00000032532	5	Aif1	ENSMUSG00000024397	7
Edn3	ENSMUSG00000027524	8	Apoc4	ENSMUSG00000074336	2
Ednra	ENSMUSG00000031616	8	Ascl1	ENSMUSG00000020052	8
Erbb3	ENSMUSG00000018166	8	Bank1	ENSMUSG00000037922	8
Fgf18	ENSMUSG00000057967	8	Bmp6	ENSMUSG00000039004	5
Fzd4	ENSMUSG00000049791	8	Bmp7	ENSMUSG00000008999	8
Gdf6	ENSMUSG00000051279	8	Cd52	ENSMUSG00000000682	3
Igf2	ENSMUSG00000048583	8	Cdh1	ENSMUSG00000000303	8
Inhbb	ENSMUSG00000037035	8	Cdk6	ENSMUSG00000040274	8
Lgr5	ENSMUSG00000020140	8	Clec11a	ENSMUSG00000004473	4
Lgr6	ENSMUSG00000042793	8	Clec3b	ENSMUSG00000025784	2
Ngfr	ENSMUSG00000000120	8	Clic6	ENSMUSG00000022949	8
Nrg2	ENSMUSG00000060275	8	Col15a1	ENSMUSG00000028339	8
Ntrk2	ENSMUSG00000055254	8	Col9a2	ENSMUSG00000028626	8
Pth1r	ENSMUSG00000032492	8	Cpz	ENSMUSG00000036596	8
Pthlh	ENSMUSG00000048776	7	Crabp2	ENSMUSG00000004885	8
Rspo1	ENSMUSG00000028871	6	Crybb1	ENSMUSG00000029343	3
Rspo4	ENSMUSG00000032852	8	Cx3cr1	ENSMUSG00000052336	8
Sema3a	ENSMUSG00000028883	8	Cxcl12	ENSMUSG00000061353	3
Slit2	ENSMUSG00000031558	8	Cybb	ENSMUSG00000015340	8
Wnt11	ENSMUSG00000015957	8	Dlx1	ENSMUSG00000041911	8
Lmx1b	ENSMUSG00000038765	8	Dlx2	ENSMUSG00000023391	7
Pappa2	ENSMUSG00000073530	8	Dlx5	ENSMUSG00000029755	7
Cxcl12	ENSMUSG00000061353	8	Dpp4	ENSMUSG00000035000	8
Sp9	ENSMUSG00000068859	8	Ecscr	ENSMUSG00000073599	8
Krt5	ENSMUSG00000061527	8	Egfr	ENSMUSG00000020122	8
Krt14	ENSMUSG00000045545	8	Elavl2	ENSMUSG00000008489	8
Krt10	ENSMUSG00000019761	6	Elavl4	ENSMUSG00000028546	8
Krt17	ENSMUSG00000035557	7	Enpp6	ENSMUSG00000038173	8
Sox2	ENSMUSG00000074637	8	Eps8	ENSMUSG00000015766	8
Sox10	ENSMUSG00000033006	8	Eva1a	ENSMUSG00000035104	8
Plp1	ENSMUSG00000031425	8	Fbxo2	ENSMUSG00000041556	4
Lyve1	ENSMUSG00000030787	8	Fgf2	ENSMUSG00000037225	8
Flt4	ENSMUSG00000020357	8	Foxj1	ENSMUSG00000034227	5
Prox1	ENSMUSG00000010175	8	Fyn	ENSMUSG00000019843	8
Pdpn	ENSMUSG00000028583	8	Gdf10	ENSMUSG00000021943	4
Pecam1	ENSMUSG00000020717	8	Gja1	ENSMUSG00000050953	7
Cdh5	ENSMUSG00000031871	8	Gsx2	ENSMUSG00000035946	5
Tie1	ENSMUSG00000033191	8	H19	ENSMUSG00000000031	2
Tek	ENSMUSG00000006386	8	H2-Eb1	ENSMUSG00000060586	8
Ly6a	ENSMUSG00000075602	7	Hbegf	ENSMUSG00000024486	8
Prrx2	ENSMUSG00000039476	5	Hells	ENSMUSG00000025001	8
Pdgfra	ENSMUSG00000029231	8	Hsd11b1	ENSMUSG00000016194	8
Hic1	ENSMUSG00000043099	8	Igf1r	ENSMUSG00000005533	8
Msx1	ENSMUSG00000048450	4	Igfbpl1	ENSMUSG00000035551	8
Mcam	ENSMUSG00000032135	8	Il33	ENSMUSG00000024810	8
Rgs5	ENSMUSG00000026678	6	Il7r	ENSMUSG00000003882	8
Myh11	ENSMUSG00000018830	8	Insm1	ENSMUSG00000068154	8
Kcnj8	ENSMUSG00000030247	8	Itgax	ENSMUSG00000030789	8
Pdgfrb	ENSMUSG00000024620	8	Kcnj13	ENSMUSG00000079436	8
Mki67	ENSMUSG00000031004	8	Lama1	ENSMUSG00000032796	8
Pcna	ENSMUSG00000027342	8	Lcat	ENSMUSG00000035237	8
Alpl	ENSMUSG00000028766	8	Lgals3	ENSMUSG00000050335	7
Col1a1	ENSMUSG00000001506	3	Lifr	ENSMUSG00000054263	8
Acan	ENSMUSG00000030607	8	Mag	ENSMUSG00000036634	8
Spp1	ENSMUSG00000029304	8	Matn4	ENSMUSG00000016995	4
Sp7	ENSMUSG00000060284	8	Mbp	ENSMUSG00000041607	8
Chad	ENSMUSG00000039084	8	Meg3	ENSMUSG00000021268	8
Dmp1	ENSMUSG00000029307	8	Mki67	ENSMUSG00000031004	8
Tnfsf11	ENSMUSG00000022015	8	Mog	ENSMUSG00000076439	8
Tnfrsf11a	ENSMUSG00000026321	8	Myoc	ENSMUSG00000026697	8
Ctsk	ENSMUSG00000028111	8	Nes	ENSMUSG00000004891	8
Mmp9	ENSMUSG00000017737	8	Ngfr	ENSMUSG00000000120	8
Acp5	ENSMUSG00000001348	8	Notum	ENSMUSG00000042988	8
Nfatc1	ENSMUSG00000033016	8	Olig1	ENSMUSG00000046160	7
Ptprc	ENSMUSG00000026395	8	Olig2	ENSMUSG00000039830	8
Cd3e	ENSMUSG00000032093	8	Osm	ENSMUSG00000058755	8
Cd3g	ENSMUSG00000002033	8	Osmr	ENSMUSG00000022146	8
Cxcr6	ENSMUSG00000048521	8	Osr1	ENSMUSG00000048387	8
Ly6g	ENSMUSG00000022582	8	Paqr6	ENSMUSG00000041423	7
Cd68	ENSMUSG00000018774	8	Pclaf	ENSMUSG00000040204	8
Cd14	ENSMUSG00000051439	8	Ppp1r1a	ENSMUSG00000022490	8
Aif1	ENSMUSG00000024397	7	Rrm2	ENSMUSG00000020649	8
Itgam	ENSMUSG00000030786	8	Sfrp2	ENSMUSG00000027996	8
Lyz2	ENSMUSG00000069516	4	Sfrp4	ENSMUSG00000021319	8
Tnf	ENSMUSG00000024401	8	Shisa3	ENSMUSG00000050010	7
Ptgs2	ENSMUSG00000032487	8	Shroom3	ENSMUSG00000029381	8
Nos2	ENSMUSG00000020826	8	Slc22a6	ENSMUSG00000024650	2
Cxcl2	ENSMUSG00000058427	8	Slc47a1	ENSMUSG00000010122	8
Tlr2	ENSMUSG00000027995	8	Socs3	ENSMUSG00000053113	6
Fcgr3	ENSMUSG00000059498	8	Sp7	ENSMUSG00000060284	8
Mrc1	ENSMUSG00000026712	8	Sp8	ENSMUSG00000048562	8
Arg1	ENSMUSG00000019987	8	Sp9	ENSMUSG00000068859	8
Pparg	ENSMUSG00000000440	8	Tfap2c	ENSMUSG00000028640	8
Chil3	ENSMUSG00000040809	8	Thbs4	ENSMUSG00000021702	8
Retnla	ENSMUSG00000061100	7	Tjp1	ENSMUSG00000030516	8
Il10	ENSMUSG00000016529	8	Tjp2	ENSMUSG00000024812	8
C1qb	ENSMUSG00000036905	6	Tmem119	ENSMUSG00000054675	8
Cndp2	ENSMUSG00000024644	8	Tnf	ENSMUSG00000024401	8
Csf1r	ENSMUSG00000024621	8	Tnfrsf1a	ENSMUSG00000030341	8
F13a1	ENSMUSG00000039109	8	Tspan18	ENSMUSG00000027217	8
Fcgr2b	ENSMUSG00000026656	8	Ttr	ENSMUSG00000061808	5
Ms4a6d	ENSMUSG00000024679	8	Tubb3	ENSMUSG00000062380	8
Ms4a7	ENSMUSG00000024672	8	Veph1	ENSMUSG00000027831	8
Msr1	ENSMUSG00000025044	8	Vnn1	ENSMUSG00000037440	8
Pf4	ENSMUSG00000029373	5	Wfdc17	ENSMUSG00000069792	5
Trem2	ENSMUSG00000023992	3	Wnt5a	ENSMUSG00000021994	8
Arg2	ENSMUSG00000021125	8	Wnt6	ENSMUSG00000033227	8
Cd274	ENSMUSG00000016496	8
Csf3r	ENSMUSG00000028859	8
Entpd1	ENSMUSG00000048120	8
Hdc	ENSMUSG00000027360	8
Lcn2	ENSMUSG00000026822	7
Plk3	ENSMUSG00000028680	8
Trem1	ENSMUSG00000042265	8
Cxcr2	ENSMUSG00000026180	8
Fpr2	ENSMUSG00000052270	8
Upp1	ENSMUSG00000020407	8
Wfdc21	ENSMUSG00000051748	3
Cd83	ENSMUSG00000015396	8
Etv3	ENSMUSG00000003382	8
Ramp3	ENSMUSG00000041046	8
Tnip3	ENSMUSG00000044162	8
Ccl3	ENSMUSG00000000982	7
Ccl4	ENSMUSG00000018930	4
Ccl9	ENSMUSG00000019122	8
Il1a	ENSMUSG00000027399	8
Il1b	ENSMUSG00000027398	8
Osm	ENSMUSG00000058755	8
Rtn4	ENSMUSG00000020458	8
Tnfsf12	ENSMUSG00000097328	8
Vegfa	ENSMUSG00000023951	8
Tnfrsf1a	ENSMUSG00000030341	8
Tmem119	ENSMUSG00000054675	8
Clec11a	ENSMUSG00000004473	8
Comp	ENSMUSG00000031849	8
Cpz	ENSMUSG00000036596	8
H19	ENSMUSG00000000031	8
Matn4	ENSMUSG00000016995	7
Sfrp2	ENSMUSG00000027996	5
Sfrp4	ENSMUSG00000021319	8
Col9a2	ENSMUSG00000028626	7
Lama1	ENSMUSG00000032796	8
Slc22a6	ENSMUSG00000024650	8
Aldh1a2	ENSMUSG00000013584	8
Bmp6	ENSMUSG00000039004	8
Clcn2	ENSMUSG00000022843	8
Coch	ENSMUSG00000020953	8
Crabp2	ENSMUSG00000004885	8
Gja1	ENSMUSG00000050953	8
Gjb2	ENSMUSG00000046352	8
Gjb6	ENSMUSG00000040055	8
Kcnj13	ENSMUSG00000079436	8
Osr1	ENSMUSG00000048387	8
Slc6a13	ENSMUSG00000030108	8
Wnt6	ENSMUSG00000033227	8
Adamts5	ENSMUSG00000022894	8
Dpt	ENSMUSG00000026574	8
Pcolce2	ENSMUSG00000015354	8
Dpp4	ENSMUSG00000035000	8
Cxcl13	ENSMUSG00000023078	8
Ly6c1	ENSMUSG00000079018	7
Bmp4	ENSMUSG00000021835	8
Gpnmb	ENSMUSG00000029816	8
Fbln7	ENSMUSG00000027386	8
Fmod	ENSMUSG00000041559	8
Msln	ENSMUSG00000063011	8
Itga6	ENSMUSG00000027111	8
Itgb4	ENSMUSG00000020758	8
Krt19	ENSMUSG00000020911	8
Sfrp5	ENSMUSG00000018822	6
Itga7	ENSMUSG00000025348	8
Sox8	ENSMUSG00000024176	8
Etv1	ENSMUSG00000004151	8
Sox9	ENSMUSG00000000567	8
Col11a1	ENSMUSG00000027966	8
Col26a1	ENSMUSG00000004415	8
A2m	ENSMUSG00000030111	8
Kng2	ENSMUSG00000060459	8
Aqp4	ENSMUSG00000024411	8
Abhd3	ENSMUSG00000002475	8
Arxes2	ENSMUSG00000048040	8
Agt	ENSMUSG00000031980	8
Cadm2	ENSMUSG00000064115	8
Car2	ENSMUSG00000027562	8
Cd38	ENSMUSG00000029084	8
Cryab	ENSMUSG00000032060	7
Cxcl14	ENSMUSG00000021508	8
Gfap	ENSMUSG00000020932	8
Slc1a3	ENSMUSG00000005360	8
Cdh1	ENSMUSG00000000303	8
Myoc	ENSMUSG00000026697	8
Pdgfc	ENSMUSG00000028019	8
Ltbp2	ENSMUSG00000002020	8
Fbxo17	ENSMUSG00000030598	8
Pycr1	ENSMUSG00000025140	8
Arsi	ENSMUSG00000036412	8
Matn3	ENSMUSG00000020583	8
Cdkn2b	ENSMUSG00000073802	7
Zfp354c	ENSMUSG00000044807	8
Hebp2	ENSMUSG00000019853	8
Prss35	ENSMUSG00000033491	8
Wnt16	ENSMUSG00000029671	8
Camk4	ENSMUSG00000038128	8
Serinc2	ENSMUSG00000023232	8
Prkg2	ENSMUSG00000029334	8
Ttll5	ENSMUSG00000012609	8
Igdcc4	ENSMUSG00000032816	8
Cpa6	ENSMUSG00000042501	8
Mpped2	ENSMUSG00000016386	8
Bcl11b	ENSMUSG00000048251	8
Nell2	ENSMUSG00000022454	8
Sec16b	ENSMUSG00000026589	8
Tmeff1	ENSMUSG00000028347	8
Bnc2	ENSMUSG00000028487	8
Fbxo36	ENSMUSG00000073633	8
Dync1i1	ENSMUSG00000029757	8
Kcnj15	ENSMUSG00000062609	8
Capn6	ENSMUSG00000067276	8
Cad	ENSMUSG00000013629	8
Fhod3	ENSMUSG00000034295	8
Ccn5	ENSMUSG00000027656	8
Efna4	ENSMUSG00000028040	6
Npr3	ENSMUSG00000022206	8
Pamr1	ENSMUSG00000027188	8
Col24a1	ENSMUSG00000028197	8
Serp2	ENSMUSG00000052584	4
Stk26	ENSMUSG00000031112	8
Pak3	ENSMUSG00000031284	8
Adamtsl3	ENSMUSG00000070469	8
Aff3	ENSMUSG00000037138	8
Brinp3	ENSMUSG00000035131	8
Rcor2	ENSMUSG00000024968	8
Arxes1	ENSMUSG00000048355	8
Asphd2	ENSMUSG00000029348	8
Tnfaip8l3	ENSMUSG00000074345	8
Hs3st3b1	ENSMUSG00000070407	8
Unc5c	ENSMUSG00000059921	8
Cxadr	ENSMUSG00000022865	8
Gjb5	ENSMUSG00000042357	8
Gpr27	ENSMUSG00000072875	8
Zfp185	ENSMUSG00000031351	8
Bmp3	ENSMUSG00000029335	8
Plekhg4	ENSMUSG00000014782	8
Farp2	ENSMUSG00000034066	8
Col9a1	ENSMUSG00000026147	8
Colq	ENSMUSG00000057606	8
Gpr173	ENSMUSG00000056679	8
Gzmc	ENSMUSG00000079186	8
Aqp5	ENSMUSG00000044217	5
Galnt3	ENSMUSG00000026994	8
Fat3	ENSMUSG00000074505	8
Ucn2	ENSMUSG00000049699	7
Bdkrb1	ENSMUSG00000041347	8
Rab27b	ENSMUSG00000024511	8
Stc2	ENSMUSG00000020303	8
Pank1	ENSMUSG00000033610	8
Hp	ENSMUSG00000031722	6
Angptl1	ENSMUSG00000033544	8
Aqp2	ENSMUSG00000023013	4
Ccl8	ENSMUSG00000009185	5
Cd34	ENSMUSG00000016494	8
Cilp	ENSMUSG00000042254	8
Clec3b	ENSMUSG00000025784	2
Galnt16	ENSMUSG00000021130	8
Mmp11	ENSMUSG00000000901	8
Sgsm2	ENSMUSG00000038351	8
Shox2	ENSMUSG00000027833	8
Sulf2	ENSMUSG00000006800	8
Thbs4	ENSMUSG00000021702	8
Tgfb2	ENSMUSG00000039239	8
Tgfb3	ENSMUSG00000021253	8
Bmp1	ENSMUSG00000022098	8
Bmp2	ENSMUSG00000027358	8
Bmp5	ENSMUSG00000032179	8
Gdf11	ENSMUSG00000025352	8
Smad1	ENSMUSG00000031681	8
Smad3	ENSMUSG00000032402	8
Smad4	ENSMUSG00000024515	8
Smad6	ENSMUSG00000036867	6
Smad9	ENSMUSG00000027796	8
Mapk10	ENSMUSG00000046709	8
Mapk12	ENSMUSG00000022610	8
Mapk13	ENSMUSG00000004864	8
Map3k7	ENSMUSG00000028284	8
Fbn2	ENSMUSG00000024598	8
Lrrc17	ENSMUSG00000039883	8
Adgrg6	ENSMUSG00000039116	8
Lhx9	ENSMUSG00000019230	8
Galnt17	ENSMUSG00000034040	8
Cyp2f2	ENSMUSG00000052974	8
Dio3	ENSMUSG00000075707	8
Emx2	ENSMUSG00000043969	8
Dlx5	ENSMUSG00000029755	7
Gpha2	ENSMUSG00000024784	6
Steap1	ENSMUSG00000015652	8
Pcsk2	ENSMUSG00000027419	8
Gpm6a	ENSMUSG00000031517	8
Penk	ENSMUSG00000045573	8
Pitx1	ENSMUSG00000021506	2
Corin	ENSMUSG00000005220	8
Spock3	ENSMUSG00000054162	8
Snhg11	ENSMUSG00000044349	8
Alx4	ENSMUSG00000040310	8
Tox3	ENSMUSG00000043668	8
Zcchc18	ENSMUSG00000031428	8
Hs3st3a1	ENSMUSG00000047759	8
Ntn5	ENSMUSG00000070564	7
Plxdc1	ENSMUSG00000017417	8
Pcdh10	ENSMUSG00000049100	8
Adam33	ENSMUSG00000027318	8
Maob	ENSMUSG00000040147	8
Tmem132c	ENSMUSG00000034324	8
Gna14	ENSMUSG00000024697	8
Tbx4	ENSMUSG00000000094	8
Ccdc74a	ENSMUSG00000041617	8
Aff2	ENSMUSG00000031189	8
Zic2	ENSMUSG00000061524	7
Chd5	ENSMUSG00000005045	8
Emx2os	ENSMUSG00000087095	8
Ackr4	ENSMUSG00000079355	8
Lamc3	ENSMUSG00000026840	8
Scube1	ENSMUSG00000016763	8
Kcp	ENSMUSG00000059022	8
Chodl	ENSMUSG00000022860	8
Kera	ENSMUSG00000019932	8
Foxf2	ENSMUSG00000038402	8
Vipr2	ENSMUSG00000011171	8
Adh1	ENSMUSG00000074207	8
Nlgn1	ENSMUSG00000063887	8
Klhl32	ENSMUSG00000040387	8
Ccdc136	ENSMUSG00000029769	8
Cntfr	ENSMUSG00000028444	8
Rab40b	ENSMUSG00000025170	8
Negr1	ENSMUSG00000040037	8
Hs3st6	ENSMUSG00000039628	3
Tbxa2r	ENSMUSG00000034881	6
Dbx2	ENSMUSG00000045608	8
Gfra2	ENSMUSG00000022103	8
Rab30	ENSMUSG00000030643	8
Dipk1b	ENSMUSG00000036186	7
Hmgcs2	ENSMUSG00000027875	8
Fez1	ENSMUSG00000032118	8
Rgs17	ENSMUSG00000019775	8
Csmd3	ENSMUSG00000022311	8
Dpep1	ENSMUSG00000019278	8
Tle2	ENSMUSG00000034771	8
Sema3b	ENSMUSG00000057969	8
Zic5	ENSMUSG00000041703	8
Focad	ENSMUSG00000038368	8
Sall1	ENSMUSG00000031665	8
Plppr3	ENSMUSG00000035835	7
Hoxd13	ENSMUSG00000001819	8
Gaa	ENSMUSG00000025579	8
Galnt9	ENSMUSG00000033316	8
Ubtd2	ENSMUSG00000044949	8
Tmem26	ENSMUSG00000060044	8
Il17d	ENSMUSG00000050222	5
Mrc2	ENSMUSG00000020695	8
Arsj	ENSMUSG00000046561	8
Hoxa11	ENSMUSG00000038210	8
Sh3rf3	ENSMUSG00000037990	8
Omd	ENSMUSG00000048368	8
Cpxm2	ENSMUSG00000030862	8
Tnn	ENSMUSG00000026725	8
Ptpru	ENSMUSG00000028909	8
Hmgcll1	ENSMUSG00000007908	8
Ror2	ENSMUSG00000021464	8
Ptgfr	ENSMUSG00000028036	8
Tspan11	ENSMUSG00000030351	8
Has1	ENSMUSG00000003665	8
Wnt5b	ENSMUSG00000030170	8
Mmp23	ENSMUSG00000029061	6
Hoxa13	ENSMUSG00000038203	8
Ssc5d	ENSMUSG00000035279	8
Pcdh18	ENSMUSG00000037892	8
C1qtnf2	ENSMUSG00000046491	6
Tcea3	ENSMUSG00000001604	8
Pcdh17	ENSMUSG00000035566	8
Cys1	ENSMUSG00000062563	8
Epha5	ENSMUSG00000029245	8
Ntrk3	ENSMUSG00000059146	8
Mc5r	ENSMUSG00000007480	8
Ereg	ENSMUSG00000029377	8
Lif	ENSMUSG00000034394	8
Rspo2	ENSMUSG00000051920	8
Rspo3	ENSMUSG00000019880	8
Sema3d	ENSMUSG00000040254	8
Col2a1	ENSMUSG00000022483	8
Cxcr4	ENSMUSG00000045382	8
Ppp1r1b	ENSMUSG00000061718	8
Col11a2	ENSMUSG00000024330	8
Msmp	ENSMUSG00000078719	5
Col9a3	ENSMUSG00000027570	8
Smpd3	ENSMUSG00000031906	8
Cenpc1	ENSMUSG00000029253	8
Cnmd	ENSMUSG00000022025	8
Fzd9	ENSMUSG00000049551	8
Chrdl1	ENSMUSG00000031283	8
Mmp3	ENSMUSG00000043613	8
Gldn	ENSMUSG00000046167	8
Itgbl1	ENSMUSG00000032925	8
Crabp1	ENSMUSG00000032291	6
Masp1	ENSMUSG00000022887	8
Ostn	ENSMUSG00000052276	8
Ccnb1ip1	ENSMUSG00000071470	8
Cybrd1	ENSMUSG00000027015	8
Gdnf	ENSMUSG00000022144	8
Il1rl1	ENSMUSG00000026069	8
Tnmd	ENSMUSG00000031250	8
Mkx	ENSMUSG00000061013	8
Ndnf	ENSMUSG00000049001	8
Scx	ENSMUSG00000034161	3
Nova1	ENSMUSG00000021047	8
Adgrd1	ENSMUSG00000044017	8
Il33	ENSMUSG00000024810	8
Lrrn4cl	ENSMUSG00000071656	8
Osr2	ENSMUSG00000022330	8
Gzmd	ENSMUSG00000059256	8
Mcpt8	ENSMUSG00000022157	8
Gzme	ENSMUSG00000022156	8
Grem1	ENSMUSG00000074934	8
Fam180a	ENSMUSG00000047420	8
Car3	ENSMUSG00000027559	8
Slc36a2	ENSMUSG00000020264	8
Cdh15	ENSMUSG00000031962	8
Phex	ENSMUSG00000057457	8
Panx3	ENSMUSG00000011118	8
Wnt10b	ENSMUSG00000022996	8
Bmp8a	ENSMUSG00000032726	8
Ube2ql1	ENSMUSG00000052981	8
Bglap3	ENSMUSG00000074489	3
Six4	ENSMUSG00000034460	8
Bglap2	ENSMUSG00000074486	2
Ucma	ENSMUSG00000026668	8
Ihh	ENSMUSG00000006538	8
Slc38a3	ENSMUSG00000010064	8
Dkk1	ENSMUSG00000024868	8
Mia	ENSMUSG00000089661	3
Gm28153	ENSMUSG00000099895	6
Foxa3	ENSMUSG00000040891	8
Sim2	ENSMUSG00000062713	8
Slc13a5	ENSMUSG00000020805	8
Foxd1	ENSMUSG00000078302	8
Shisa3	ENSMUSG00000050010	8
Gdf10	ENSMUSG00000021943	8
Igf1r	ENSMUSG00000005533	8
Fgf2	ENSMUSG00000037225	8
Ror1	ENSMUSG00000035305	8
Fgfr3	ENSMUSG00000054252	8
Wnt5a	ENSMUSG00000021994	8
Tjp1	ENSMUSG00000030516	8
Tjp2	ENSMUSG00000024812	8
S100a8	ENSMUSG00000056054	4
Retnlg	ENSMUSG00000022651	5
Lrg1	ENSMUSG00000037095	5
Il23a	ENSMUSG00000025383	8
Cxcl3	ENSMUSG00000029379	8
Slpi	ENSMUSG00000017002	6
Bglap	ENSMUSG00000074483	3
Nrg3	ENSMUSG00000041014	8
Cd300lf	ENSMUSG00000047798	8
C1qa	ENSMUSG00000036887	7
Gm26771	ENSMUSG00000097250	8
Cspg4	ENSMUSG00000032911	8
Mepe	ENSMUSG00000053863	8
Col10a1	ENSMUSG00000039462	8
Shh	ENSMUSG00000002633	8
Mc4r	ENSMUSG00000047259	8
Irx4	ENSMUSG00000021604	8
Irx1	ENSMUSG00000060969	8
Sox21	ENSMUSG00000061517	8
Epgn	ENSMUSG00000035020	8
Fam110c	ENSMUSG00000036136	8
Edn2	ENSMUSG00000028635	8
Lypd5	ENSMUSG00000030484	5
Sdr9c7	ENSMUSG00000040127	8
Ocstamp	ENSMUSG00000027670	8
Oscar	ENSMUSG00000054594	8
Cyp1a1	ENSMUSG00000032315	8
Chp2	ENSMUSG00000030865	8
Gkn3	ENSMUSG00000030048	8
Pcp4	ENSMUSG00000090223	3
P2rx1	ENSMUSG00000020787	8
Dlk1	ENSMUSG00000040856	8
Kcna1	ENSMUSG00000047976	8
Fgf10	ENSMUSG00000021732	8
Cfh	ENSMUSG00000026365	8
